# A second generation capture panel for cost-effective sequencing of genome regulatory regions in wheat and relatives

**DOI:** 10.1101/2022.09.16.508311

**Authors:** Junli Zhang, Juan M. Debernardi, German Burguener, Frédéric Choulet, Etienne Paux, Lauren O’Connor, Jacob Enk, Jorge Dubcovsky

**Affiliations:** University of California, Davis, CA 95616, USA; UCA, INRAE, GDEC, 63000, Clermont-Ferrand, France; VetAgro Sup, Lempdes, France; formerly INRAE; Daicel Arbor Biosciences, Ann Arbor, MI 48103, USA; Howard Hughes Medical Institute, Chevy Chase, MD 20815, USA

## Abstract

As genome resources for wheat expand at a rapid pace, it is important to update targeted sequencing tools to incorporate improved sequence assemblies and regions of previously unknown significance. Here, we developed an updated regulatory region enrichment capture for wheat (*Triticum* L.) and other *Triticeae* species. The core target space includes sequences from two Kbp upstream of each gene predicted in the Chinese Spring wheat genome (IWGSC RefSeq Annotation v1.1) and regions of open chromatin identified with ATAC-seq from wheat leaf and root samples. To improve specificity, we aggressively filtered candidate repetitive sequences using a combination of BLASTN searches to the Triticeae Repetitive Sequence Database (TREP), identification of regions with read over-coverage from previous target enrichment experiments, and k-mer frequency analyses. The final design comprises 216 Mbp of predicted hybridization space in hexaploid wheat and showed increased specificity and coverage of targeted sequences relative to previous protocols. Test captures on hexaploid and tetraploid wheat and other diploid cereals show that the assay has broad potential utility for cost-effective promoter and open chromatin resequencing and general-purpose genotyping of various *Triticeae* species.
