## Supplemental Tables and Data for "A second generation capture panel for cost-effective sequencing of genome regulatory regions in wheat and relatives"

### Sheet: Table S1
Table S1. Target and hybridization space of the new promoter capture by genome.
Genome regions	Filename	subg A (nt)	subg B (nt)	subg D (nt)	subg Un (nt)	total nt
Target space	DAB_WheatRegulatoryV1.IWGSCv1.bed.gz	55674311	56450131	53620125	2212134	167956701
Hybridization space	DAB_WheatRegulatoryV1.IWGSCv1_hybspace.bed.gz	70840601	72213706	70133769	3280658	216468734
Target space (Rye)	DAB_WheatRegulatoryV1.Weiningv1.bed.gz	n/a	n/a	n/a	n/a	49661342
Hybridization space (Rye)	DAB_WheatRegulatoryV1.Weiningv1_hybspace.bed.gz	n/a	n/a	n/a	n/a	59669643

### Sheet: Table S2
Table S2. Capture specificity and coverage in the new capture and the captures with the probe set from Gardiner et al. 2019
			ARBOR CAPTURES AND TARGET													GARDINER CAPTURES AND TARGET
					1 M readpair / 2 M read subsample					60 M (hex), 40 M (tet), or 20 M (dip) readpair subsample								1 M readpair / 2 M read subsample			40 M readpair subsample
Biological Sample	Taxon	Mapping reference	FASTQ pair prefix	Capture Pool	Rds map to reference	Reads % OT	Reads % OH	Pairs % OT	Pairs % OH	Reads map uniquely	Target X Covg	Hybspace X covg	Targbp >=5X	Genbp >=5X		FASTQ pair prefix	Capture Pool	Rds map to reference	Reads % OT	Pairs % OT	Rds map uniquely	Target X Covg	Targbp >=5X	Genbp >=5X
Hex1	T. aestivum	ABD+Un	5443-JE-1_1	Cap01	0.9941	0.3711	0.4141	0.4097	0.4395	0.7686	29.22	26.69	146797515	633019578
Hex2	T. aestivum	ABD+Un	5443-JE-1_2	Cap01	0.9939	0.3663	0.4096	0.4048	0.4354	0.7678	28.92	26.45	146939878	639764442
Hex3	T. aestivum	ABD+Un	5443-JE-1_3	Cap01	0.9942	0.364	0.4071	0.4028	0.4333	0.7662	28.84	26.4	147131965	647504076
Hex4	T. aestivum	ABD+Un	5443-JE-1_4	Cap01	0.9942	0.3635	0.406	0.4014	0.4315	0.7656	29.13	26.65	147484041	655312952
Hex5	T. aestivum	ABD+Un	5443-JE-1_5	Cap01	0.9937	0.36	0.4034	0.3987	0.4296	0.7657	28.64	26.24	147242683	650873917
Hex7	T. aestivum	ABD+Un	5443-JE-1_6	Cap01	0.9936	0.3585	0.4025	0.3973	0.429	0.7646	28.97	26.57	147576128	661568132
Hex6	T. aestivum	ABD+Un	5443-JE-1_7	Cap01	0.9944	0.3623	0.4029	0.3918	0.4233	0.7644	27.23	24.87	143462881	611780497
Hex8	T. aestivum	ABD+Un	5443-JE-1_8	Cap01	0.9944	0.3583	0.3984	0.3878	0.419	0.7636	27.42	25.05	143880080	622253765
1061	T. durum	AB+Un	5443-JE-1_9	Cap02	0.9876	0.4203	0.4642	0.4699	0.4969	0.7952	33.21	30.1	97634016	402407593		1061_S34	PC15	0.9948	0.269	0.277	0.719	7.93	108924013	352556135
1064	T. durum	AB+Un	5443-JE-1_10	Cap02	0.9905	0.4278	0.4724	0.4817	0.5079	not enough reads for analysis						1064_S35	PC15	0.9972	0.27	0.279	0.719	7.67	107920875	346782765
1065	T. durum	AB+Un	5443-JE-1_11	Cap02	0.9915	0.4303	0.4739	0.4812	0.5068	0.7962	33.54	30.37	97608378	398888670		1065_S36	PC15	0.9973	0.268	0.277	0.717	7.48	106643597	340428955
1067	T. durum	AB+Un	5443-JE-1_12	Cap02	0.9908	0.4338	0.48	0.4937	0.52	0.7974	33.81	30.7	98534777	411528135		1067_S37	PC15	0.9971	0.269	0.278	0.719	4.91	73161798	220777763
1070	T. durum	AB+Un	5443-JE-1_13	Cap02	0.99	0.4179	0.4634	0.4755	0.5031	0.7953	32.82	29.82	98257998	408651050		1070_S38	PC15	0.9978	0.265	0.271	0.714	6.64	100759308	311931081
1071	T. durum	AB+Un	5443-JE-1_14	Cap02	0.9907	0.4253	0.4687	0.4734	0.4997	0.7943	32.64	29.58	97483745	403756388		1071_S39	PC15	0.996	0.268	0.276	0.718	7.96	108702642	353526745
1090	T. durum	AB+Un	5443-JE-1_15	Cap02	0.9897	0.4149	0.4597	0.4671	0.4949	0.7933	32.37	29.39	97818193	408121649		1090_S40	PC15	0.9977	0.261	0.267	0.712	6.9	102161368	321588925
1096	T. durum	AB+Un	5443-JE-1_16	Cap02	0.989	0.4174	0.4609	0.4638	0.4917	0.7921	32.12	29.15	97160507	405680943		1096_S41	PC15	0.9972	0.268	0.277	0.718	8.03	109271278	356710198
1099	T. durum	AB+Un	5443-JE-1_17	Cap02	0.9894	0.4096	0.4538	0.4613	0.4892	0.7916	32.29	29.34	97993700	415466959		1099_S42	PC15	0.9976	0.27	0.279	0.718	7.47	106522137	338982020
1107	T. durum	AB+Un	5443-JE-1_18	Cap02	0.9866	0.4082	0.4539	0.4656	0.494	0.7937	31.69	28.84	98287442	414240731		1107_S43	PC15	0.9971	0.269	0.278	0.719	8.24	110001796	360658523
1110	T. durum	AB+Un	5443-JE-1_19	Cap02	0.9907	0.4133	0.4561	0.4613	0.4881	0.7921	32.55	29.52	97828660	412591995		1110_S44	PC15	0.9972	0.271	0.28	0.72	7.6	107546901	342633165
1112	T. durum	AB+Un	5443-JE-1_20	Cap02	0.9912	0.4296	0.4728	0.4797	0.5054	0.7971	33.02	29.9	97610303	398739490		1112_S45	PC15	0.9973	0.27	0.279	0.719	7.3	105934576	333641738
1137	T. durum	AB+Un	5443-JE-1_21	Cap03	0.9901	0.4225	0.4672	0.4786	0.5053	0.7963	32.53	29.54	97896568	395308502		1137_S94	PC16	0.9979	0.3	0.307	0.712	7.91	106930326	323072791
1143	T. durum	AB+Un	5443-JE-1_22	Cap03	0.99	0.3894	0.4347	0.4454	0.4743	not enough reads for analysis						1143_S96	PC16	0.9974	0.303	0.312	0.716	6.89	102701330	295959329
1146	T. durum	AB+Un	5443-JE-1_23	Cap03	0.9913	0.4211	0.4643	0.4716	0.498	0.7956	32	29.04	97575009	392337157		1146_S97	PC16	0.9979	0.3	0.307	0.712	7.88	106628076	322060171
1159	T. durum	AB+Un	5443-JE-1_24	Cap03	0.9897	0.4121	0.4574	0.4653	0.4929	0.7938	32.25	29.34	97927038	402029197		1159_S98	PC16	0.9977	0.304	0.313	0.716	8.1	108764245	328536847
1161	T. durum	AB+Un	5443-JE-1_32	Cap03	0.99	0.4147	0.4623	0.4785	0.5076	0.7922	32.2	29.37	98924646	416974242		1161_S99	PC16	0.9966	0.304	0.314	0.717	8.6	110779061	340612964
1164	T. durum	AB+Un	5443-JE-1_25	Cap03	0.9878	0.4123	0.4618	0.4822	0.5129	not enough reads for analysis						1164_S100	PC16	0.9977	0.302	0.309	0.713	7.24	104004321	305190235
1166	T. durum	AB+Un	5443-JE-1_26	Cap03	0.9915	0.4189	0.4597	0.4585	0.4861	0.7905	30.75	27.88	96026249	379656246		1166_S101	PC16	0.9979	0.299	0.307	0.712	8.21	107925500	330739626
1170	T. durum	AB+Un	5443-JE-1_27	Cap03	0.9898	0.419	0.4661	0.4818	0.5101	0.7938	32.26	29.4	98856845	411331537		1170_S102	PC16	0.9977	0.303	0.312	0.715	8.38	109766768	336813241
1171	T. durum	AB+Un	5443-JE-1_28	Cap03	0.9903	0.4078	0.4544	0.4668	0.4962	not enough reads for analysis						1171_S103	PC16	0.9974	0.305	0.315	0.716	8.75	111471177	344664794
1179	T. durum	AB+Un	5443-JE-1_29	Cap03	0.9903	0.4153	0.4614	0.4708	0.4986	0.7937	32.08	29.2	97671783	397937092		1179_S104	PC16	0.9979	0.302	0.31	0.714	6.59	100510445	287220536
1180	T. durum	AB+Un	5443-JE-1_30	Cap03	0.9911	0.4179	0.4605	0.4603	0.4889	0.7919	30.85	27.97	96115384	374621878		1180_S105	PC16	0.9978	0.302	0.31	0.713	6.63	100517370	287805554
1138	T. durum	AB+Un	5443-JE-1_31	Cap03	0.9905	0.4044	0.4489	0.4549	0.4832	not enough reads for analysis						1138_S95	PC16	0.9979	0.297	0.304	0.711	8.09	107363531	328113814
G1777	T. monococcum	A+Un	5443-JE-1_33	Cap04	0.9635	0.3367	0.3788	0.4038	0.4359	not enough reads for analysis
G1777	T. monococcum	A+Un	5443-JE-1_43	Cap04	0.9633	0.3373	0.38	0.4044	0.4373	0.7811	25.26	23.05	41168786	191593221
G2528	T. monococcum	A+Un	5443-JE-1_34	Cap04	0.9663	0.3318	0.3718	0.3842	0.4161	0.7718	23.98	21.84	40319283	183693819
G2528	T. monococcum	A+Un	5443-JE-1_35	Cap04	0.9666	0.332	0.3724	0.3847	0.4171	0.7708	23.75	21.64	40228380	182336403
G3116	T. monococcum ssp. Aegilopoides	A+Un	5443-JE-1_40	Cap04	0.9667	0.3444	0.3862	0.4102	0.4411	0.7822	25.3	23.03	41023402	189096535
G3116	T. monococcum ssp. Aegilopoides	A+Un	5443-JE-1_41	Cap04	0.9659	0.3441	0.3866	0.4092	0.4413	0.782	25.5	23.25	41044358	189727226
DV92	T. monococcum ssp. monococcum	A+Un	5443-JE-1_42	Cap04	0.9667	0.3398	0.3811	0.4008	0.4322	0.7832	25.18	22.93	40818263	186159787
TG25	T. monococcum	A+Un	5443-JE-1_47	Cap04	0.9656	0.3332	0.375	0.4003	0.4317	0.7822	24.96	22.78	46179760	207736525
TG24	T. urartu	A+Un	5443-JE-1_38	Cap04	0.9721	0.3697	0.4129	0.4416	0.4702	not enough reads for analysis
TG21	T. urartu	A+Un	5443-JE-1_46	Cap04	0.9736	0.3667	0.4106	0.4329	0.4621	0.7832	27.85	25.41	41110377	189607017
TG30	A. speltoides	B+Un	5443-JE-1_39	Cap04	0.9354	0.2802	0.3172	0.3357	0.3692	0.7454	19.17	17.4	35169486	158640645
TG19	A. speltoides	B+Un	5443-JE-1_45	Cap04	0.9281	0.2637	0.3026	0.3215	0.3582	0.7443	18.87	17.25	35750290	164437571
TG30	A. speltoides	B+Un	5443-JE-1_48	Cap04	0.9337	0.27	0.3077	0.3286	0.3631	0.7415	18.69	17.06	35372320	162573187
TG5	A. markgrafii	D+Un	5443-JE-1_36	Cap04	0.9203	0.2762	0.3241	0.3293	0.3751	0.7496	19.6	18.13	32002058	141910084
TG11	S. cereale	R	5443-JE-1_37	Cap04	0.8346	0.2237	0.2447	0.296	0.3148	0.7163	16.42	15.41	31065870	147241439
TG14	S. cereale	R	5443-JE-1_44	Cap04	0.9671	0.1779	0.1927	0.221	0.2322	0.7139	14.34	13.43	26261564	238545904
Footnote
- "Mapping reference" is the list of subgenomes used for read mapping, with A,B,D, and Un derived from the IWGSC RefSeq v1.0 assembly, and R from the Weining rye v1.0 assembly
- "OT" = On-target, in reference to the "target space" bed files in Table S1
- "OH" = On-hybspace, in reference to the "hybridization space" bed files in Table S1
- "Reads %OT/OH" is the percent of 2 M read subsample that overlap the target or hybspace by at least 1 bp
- "Pairs %OT/OH" is the percent of 1 M read-pair subsample with at least 1 member that overlap the target or hybspace by at least 1bp
- "Reads map uniquely" is the percentage of reads with just one mapping location, as identified with the command "samtools view -h [BAM file] | grep -v -e 'XA:Z:' -e 'SA:Z:' | wc -l"
- "Target X coverage" is the mean unique read depth per base of the appropriate subgenome-specific entries of the "target space" bed files in Table S1 (for the Arbor captures) or "Prom-capture-HC+5UTR-targets.bed" from Gardiner et al. 2019 (for the Gardiner probe set captures)
- "Hybspace X coverage" is the mean unique read depth per base of the appropriate subgenome-specific entries of the "hybridization space" be files in Table S1

### Sheet: Table S3
Table S3. Summary data used for Figure 2 (mean values of Table S2 per taxon)
Taxon	Genome	Subgenome used as reference	Map to reference	Reads on target	Reads on hybridization space	Read pairs on target	Read pairs on hybridization space	Target coverage	Hybridization space coverage	Target with at least 5X coverage	Whole genome with at least 5X coverage
T. aestivum	ABD	ABDUn	0.994064	0.362997	0.405497	0.39929	0.43007	28.545	26.1139	1.46314e+08	6.4026e+08
T. turgidum subsp. durum	AB	ABUn	0.990003	0.416838	0.461602	0.470368	0.497981	32.3679	29.3922	9.7748e+07	4.02646e+08
T. urartu	A	AUn	0.972846	0.368181	0.411762	0.437233	0.466179	27.8539	25.4099	41110377	189607017
T. monococcum	Am	AUn	0.965599	0.337422	0.378997	0.399715	0.431584	24.8482	22.644	4.15403e+07	1.90049e+08
Aegilops speltoides	S	BUn	0.932405	0.271296	0.309163	0.328605	0.363497	18.9074	17.2393	3.54307e+07	161883801
Aegilops markgrafii	C	DUn	0.920332	0.276163	0.324061	0.329279	0.375148	19.603	18.1333	32002058	141910084
Secale cereale	R	R	0.900872	0.200823	0.218697	0.258494	0.27354	15.3763	14.4169	28663717	1.92894e+08

### Sheet: Table S4
Table S4. Number of mutations in 19 libries from Kronos EMS mutants using the Abor andGardiner captures and protocols.
Mutations wer called using the MAPS pipeline. Het4= at leat four reads with the mutation in heterozygous plants and Hom3= at least three reads with the mutation in homozygous plants
EMS mutations= CT or GA
Lib	#Mut	#EMS	%EMS		#Mut	#EMS	%EMS
1061	4128	4004	97		4034	3855	95.56
1065	3822	3724	97.44		3555	3441	96.79
1067	3360	3281	97.65		2902	2812	96.9
1070	2922	2830	96.85		2519	2383	94.6
1071	4245	3698	87.11		4254	3668	86.22
1090	1542	1482	96.11		1420	1337	94.15
1096	3032	2926	96.5		2920	2852	97.67
1099	5085	4995	98.23		4722	4597	97.35
1107	4333	4205	97.05		4003	3911	97.7
1110	3591	3527	98.22		3405	3309	97.18
1112	4684	4551	97.16		4281	4144	96.8
1137	2313	2261	97.75		2320	2252	97.07
1146	8084	6498	80.38		7908	6234	78.83
1159	3521	3458	98.21		3353	3239	96.6
1161	2543	2461	96.78		2487	2400	96.5
1166	2597	2484	95.65		2497	2413	96.64
1170	4003	3912	97.73		3827	3727	97.39
1179	1159	1100	94.91		1123	1008	89.76
1180	2124	2036	95.86		1995	1917	96.09
Total	67088	63433			63525	59499
Average	3530.95	3338.58	95.61		3343.42	3131.53	94.7263
Ttest	2.11059e-05	6.88881e-06	0.0127235
INCREASE total	3563	3934
increase average	187.526	207.053	0.883684
%increase	0.0560882	0.0661188	0.00932881
